# Gut environmental factors explain variations in the gut microbiome composition and metabolism within and between healthy adults

**DOI:** 10.1101/2024.01.23.574598

**Authors:** Nicola Procházková, Martin F. Laursen, Giorgia La Barbera, Eirini Tsekitsidi, Malte S. Jørgensen, Morten A. Rasmussen, Jeroen Raes, Tine R. Licht, Lars O. Dragsted, Henrik M. Roager

## Abstract

The human gut microbiome is highly personal. However, the contribution of the gut environment to variations in the gut microbiome remains elusive. Here, we profiled the gut microbiome composition and metabolism over 9 consecutive days in 61 healthy adults and assessed gut environmental factors including segmental transit time and pH using a wireless motility capsule. Day-to-day fluctuations in gut environmental factors as well as segmental transit time and pH varied substantially between individuals. The gut environment explained more variations in gut microbiome and urine metabolome than dietary macronutrients or personal characteristics. Finally, we identified coffee-derived metabolites to be negatively correlated with small intestinal transit time and several microbial metabolites to be associated with colonic transit time including urinary proteolytic markers, faecal short-chain fatty acids, and breath methane. Our work suggests that the gut environment is key for understanding the individuality of the human gut microbiome composition and metabolism.
