## Supplementary Table S3 and S4 for "Gut environmental factors explain variations in the gut microbiome composition and metabolism within and between healthy adults"

### Sheet: Table S3
Table S3: Coefficients of intra-individual variations for each individual and gut environmental factor
	Faecal pH			Bristol scale			Stool freq.			Stool moisture			Microbial load
ID	Mean	SD	CV	Mean	SD	CV	Mean	SD	CV	Mean	SD	CV	Mean	SD	CV
1	6.59109	0.107131	0.0162539	3.33333	0.707107	0.212132	1.22222	0.440959	0.360784	0.66121	0.029051	0.0439361	1.30851e+11	2.80303e+10	0.214215
2	6.78131	0.249393	0.0367766	3.625	0.517549	0.142772	1.5	0.534522	0.356348	0.721184	0.0500825	0.0694448	1.07308e+11	2.84736e+10	0.265346
3	6.56569	0.252931	0.0385231	4.375	0.744024	0.170063	1.75	0.707107	0.404061	0.78273	0.036185	0.0462293	8.05086e+10	2.90569e+10	0.360917
4	6.61884	0.0748711	0.0113118	4.44444	1.01379	0.228104	2	0.5	0.25	0.771828	NA	NA	8.88257e+10	2.0284e+10	0.228357
5	6.60383	0.127831	0.0193571	3.85714	1.67616	0.434561	1.57143	0.534522	0.340151	0.717106	0.0360861	0.0503218	6.01673e+10	1.44792e+10	0.240649
6	6.44238	0.446458	0.0693001	3.125	0.991031	0.31713	1.875	0.834523	0.445079	0.756455	0.0432464	0.0571697	5.79289e+10	2.00908e+10	0.346818
7	6.44225	0.519145	0.0805845	2.16667	0.408248	0.188422	1.57143	0.9759	0.621027	0.736972	0.0634999	0.0861632	103164432988	2.61825e+10	0.253793
8	6.70409	0.109826	0.016382	3.5	0.963624	0.275321	1.25	0.46291	0.370328	0.723327	0.053382	0.0738007	1.11452e+11	2.89656e+10	0.259893
9	6.88698	0.0544702	0.00790915	3.6	0.821584	0.228218	1.4	0.894427	0.638877	0.730589	0.0174156	0.0238378	6.6816e+10	1.01968e+10	0.152611
10	6.87495	0.019984	0.00290678	1.83333	0.408248	0.222681	1.33333	0.516398	0.387298	0.626957	0.0327472	0.0522319	97595709676	1.32124e+10	0.135379
11	6.49553	0.253496	0.0390262	3	1.54919	0.516398	1.33333	0.516398	0.387298	0.703212	0.029136	0.0414327	7.67439e+10	2.33189e+10	0.303854
12	6.95892	0.100481	0.0144392	4	1.22474	0.306186	2.77778	0.666667	0.24	0.734243	0.029396	0.0400358	111973525389	5.42627e+10	0.484603
13	6.94737	0.115755	0.0166617	3.25	0.534522	0.164468	1.5	0.534522	0.356348	0.666355	0.0512038	0.0768417	111052248300	3.45808e+10	0.311392
14	6.80065	0.122087	0.0179522	3.77778	0.440959	0.116724	1	0	0	0.728059	0.0281716	0.0386942	6.84743e+10	9.4934e+09	0.138642
15	6.79665	0.0984406	0.0144837	4.22222	2.43812	0.57745	1.55556	1.01379	0.651725	0.708994	0.0502168	0.0708282	9.0933e+10	1.88189e+10	0.206953
16	6.8522	0.0760052	0.0110921	1.71429	0.755929	0.440959	1.71429	1.1127	0.649073	0.594067	0.142635	0.2401	1.34051e+11	1.35024e+10	0.100726
17	6.63895	0.114306	0.0172175	6	0	0	1.11111	0.333333	0.3	0.78526	0.0299086	0.0380875	6.20974e+10	1.9299e+10	0.310786
18	6.90134	0.0940231	0.0136239	2.1	1.14018	0.542941	2	1.22474	0.612372	0.646869	0.0632084	0.0977143	1.34951e+11	1.51744e+10	0.112444
19	6.93729	0.12563	0.0181094	4.21429	1.3496	0.320245	1.71429	1.25357	0.731247	0.717379	0.0224389	0.0312791	83060387626	1.00084e+10	0.120495
20	6.81875	0.105089	0.0154118	3.625	0.916125	0.252724	1.33333	0.5	0.375	0.76467	0.0379544	0.049635	63166687956	1.71779e+10	0.271946
21	6.95616	0.188973	0.0271663	4.88889	2.02759	0.414734	1.22222	0.440959	0.360784	0.70798	0.0467476	0.0660295	52200619922	1.65457e+10	0.316964
22	7.10586	0.0753943	0.0106102	3.125	1.55265	0.496847	1.125	0.353553	0.31427	0.760362	0.017752	0.0233468	4.96844e+10	4.13673e+09	0.08326
23	6.41196	0.218749	0.0341157	4.88889	0.600925	0.122917	1.44444	0.527046	0.364878	0.761104	0.0307434	0.0403931	7.09844e+10	2.52024e+10	0.355041
24	6.50468	0.156015	0.0239851	4	1.06904	0.267261	1.11111	0.333333	0.3	0.688872	0.092113	0.133716	5.99694e+10	1.31446e+10	0.219188
25	6.59179	0.132453	0.0200936	2.57143	1.27242	0.494829	1.14286	0.377964	0.330719	0.692965	0.0531596	0.0767132	3.32127e+10	2.41375e+10	0.726755
26	6.76493	0.0991678	0.0146591	3.85714	0.377964	0.0979908	1.28571	0.48795	0.379517	0.650929	0.075686	0.116274	9.21519e+10	7.00139e+09	0.0759766
27	7.02065	0.128652	0.0183248	3.375	0.916125	0.271445	1.375	0.744024	0.541108	0.733125	0.0449961	0.0613758	3.77251e+10	1.15113e+10	0.305137
28	6.60758	0.0971091	0.0146966	3.88889	0.333333	0.0857143	1.11111	0.333333	0.3	0.662485	0.0247795	0.0374038	3.55489e+10	1.5572e+10	0.438045
29	6.72028	0.183603	0.0273207	4.57143	1.81265	0.396518	1.71429	0.48795	0.284638	0.714877	0.0594559	0.0831695	59658865001	2.33705e+10	0.391736
30	6.75866	0.204053	0.0301913	4.72222	0.506897	0.107343	1.11111	0.333333	0.3	0.796338	0.0336557	0.0422631	2.18795e+10	4.09711e+09	0.187258
31	6.91248	0.0854558	0.0123625	4.38889	0.485913	0.110714	1.11111	0.333333	0.3	0.801521	0.017864	0.0222876	5.18922e+10	1.3512e+10	0.260386
32	7.11107	0.0924136	0.0129957	3.57143	0.786796	0.220303	2	1	0.5	0.813006	0.0576545	0.0709152	3.60535e+10	6.79289e+09	0.188411
33	6.96557	0.109117	0.0156652	2.125	0.834523	0.392717	1.625	0.744024	0.457861	0.682138	0.0423661	0.0621078	7.54942e+10	1.62419e+10	0.215141
34	6.5885	0.399237	0.060596	4.44444	1.01379	0.228104	1.77778	0.666667	0.375	0.779384	0.0300643	0.0385745	4.00059e+10	1.48785e+10	0.371907
35	6.69072	0.300458	0.0449066	4.44444	1.66667	0.375	1.55556	0.881917	0.566947	0.786481	0.0337072	0.0428583	3.29591e+10	8.0592e+09	0.244521
36	6.351	0.508172	0.0800145	4.14286	0.243975	0.0588905	1.875	0.64087	0.341797	0.805891	0.0467334	0.0579897	5.61123e+10	2.25573e+10	0.402003
37	6.13855	0.398925	0.0649868	5.22222	0.440959	0.0844389	1.22222	0.440959	0.360784	0.806966	0.0414199	0.0513279	6.07391e+10	3.84447e+10	0.632947
38	6.88962	0.121689	0.0176627	2.88889	0.89365	0.309341	1	0	0	0.761423	0.0364429	0.0478616	5.82492e+10	1.38946e+10	0.238536
39	6.82302	0.24024	0.0352102	4.625	1.06066	0.229332	1.625	1.06066	0.652714	0.702841	0.0997933	0.141985	4.06887e+10	2.07381e+10	0.509678
40	7.04647	0.0539511	0.00765648	2.875	0.353553	0.122975	1.25	0.46291	0.370328	0.715256	0.0294341	0.0411518	4.88804e+10	1.14227e+10	0.233687
41	7.03691	0.12725	0.0180832	4.33333	0.5	0.115385	1.55556	0.527046	0.338815	0.756873	0.0333236	0.044028	4.15175e+10	1.41645e+10	0.341169
42	6.88405	0.0927527	0.0134736	4.25	0.46291	0.10892	1	0	0	0.732822	0.0589857	0.0804912	7.68864e+10	2.91745e+10	0.379449
43	6.68633	0.177973	0.0266175	3.11111	1.53659	0.493904	1.66667	0.866025	0.519615	0.693343	0.0345532	0.0498357	8.40427e+10	1.50193e+10	0.178711
44	6.65092	0.166418	0.0250219	4.11111	1.2693	0.308748	2	0.707107	0.353553	0.741149	0.0545726	0.0736324	8.24064e+10	3.49467e+10	0.424077
45	6.67163	0.187201	0.0280592	3	0.755929	0.251976	1.5	0.755929	0.503953	0.745431	0.0458361	0.0614894	7.00264e+10	2.53991e+10	0.362708
46	6.80521	0.194741	0.0286165	5.0625	0.942546	0.186182	2	0.755929	0.377964	0.737305	0.0291848	0.0395831	5.27945e+10	2.82738e+10	0.535544
47	7.00948	0.117186	0.0167182	3.125	1.80772	0.578471	2	1.19523	0.597614	0.778917	0.039981	0.051329	4.40628e+10	1.08646e+10	0.24657
48	6.35101	0.175123	0.0275741	4.71429	1.38013	0.292755	1	0	0	0.721116	0.0673254	0.0933627	96790823938	1.80751e+10	0.186744
49	7.04827	0.176019	0.0249734	4.55556	2.00693	0.440546	1.33333	0.5	0.375	0.748219	0.0480009	0.0641536	5.81053e+10	2.76668e+10	0.476149
50	7.02341	0.149954	0.0213507	3.55556	1.13039	0.317922	2.11111	1.36423	0.646212	0.70837	0.0498615	0.070389	9.92479e+10	2.50667e+10	0.252566
51	6.79885	0.153217	0.0225357	2.85714	0.690066	0.241523	1	0	0	0.724019	0.0208481	0.0287949	8.22436e+10	1.65569e+10	0.201315
52	7.09625	0.0252005	0.00355124	2.85714	0.690066	0.241523	1	0	0	0.680359	0.0282065	0.0414583	98989276784	8.87829e+09	0.0896894
53	6.80084	0.165352	0.0243134	3.6875	0.53033	0.143818	1.25	0.46291	0.370328	0.742816	0.0574678	0.0773649	7.47933e+10	2.19803e+10	0.29388
54	6.63223	0.238734	0.0359961	3.125	0.991031	0.31713	1	0	0	0.695395	0.0575798	0.0828016	1.22947e+11	2.15763e+10	0.175492
55	7.02059	0.0813006	0.0115803	3.25	1.25499	0.386151	1.5	0.547723	0.365148	0.686026	0.0453706	0.0661354	1.44101e+11	1.83173e+10	0.127114
56	6.97122	0.136347	0.0195586	4.375	1.18773	0.271482	1.375	0.744024	0.541108	0.739345	0.0326083	0.0441043	5.46853e+10	8.30553e+09	0.151879
57	6.92283	0.138003	0.0199344	3.42857	0.9759	0.284638	1	0	0	0.805322	0.0261268	0.0324427	7.74052e+10	1.3938e+10	0.180065
58	6.63078	0.118713	0.0179033	4.5	0.597614	0.132803	1.875	0.64087	0.341797	0.691033	0.0439192	0.0635559	NA	NA	NA
59	6.85362	0.151652	0.0221273	2.92857	0.932227	0.318321	1.71429	0.755929	0.440959	0.670452	0.0357504	0.0533229	NA	NA	NA
60	6.93018	0.164847	0.0237868	2.4375	0.495516	0.203288	1.375	0.517549	0.376399	0.700934	0.0480865	0.0686035	NA	NA	NA
61	6.93916	0.16389	0.0236182	3.5	0.83666	0.239046	1.16667	0.408248	0.349927	0.749017	0.022721	0.0303345	NA	NA	NA

### Sheet: Table S4
Table S4: Distance-based redundancy analysis on cross-sectional data at day 1 to day 9
Urine metabolome									Faecal metabolome									QMP microbiome
variable	CAP_F	CAP_r2	CAP_r2adj	CAP_N	CAP_p.value	CAP_FDR	Day		variable	CAP_F	CAP_r2	CAP_r2adj	CAP_N	CAP_p.value	CAP_FDR	Day		variable	CAP_F	CAP_r2	CAP_r2adj	CAP_N	CAP_p.value	CAP_FDR	Day
Corn TT	6.23328	0.12752	0.107229	45	0.0001	0.0026	5		Age	1.16096	0.031608	0.00470825	38	0.2558	0.551353	2		Age	0.922824	0.0292063	-0.000211712	35	0.5108	0.907418	1
Corn TT	3.5702	0.0821153	0.0591682	42	0.0001	0.0025	8		Alcohol	2.34027	0.0617561	0.0356937	38	0.0338	0.2387	2		CTT	1.44046	0.0517275	0.0178606	30	0.129	0.344	1
WGTT	3.70508	0.0985539	0.0720408	36	0.0002	0.0002	8		BSS	0.530214	0.0146848	-0.0126851	38	0.8992	0.8992	2		Distal_pH	2.48951	0.0863234	0.0536921	30	0.005	0.04	1
WGTT	3.83301	0.102227	0.0758223	36	0.0004	0.0004	4		Carbohyd.	1.0588	0.0289063	0.00193148	38	0.333	0.6475	2		Gender	1.16386	0.0365751	0.00738036	35	0.2961	0.907418	1
Corn TT	4.26261	0.106206	0.0813783	38	0.0005	0.0075	1		Coffee	1.48946	0.0401965	0.0135353	38	0.1316	0.511778	2		Alcohol	1.00012	0.0315807	0.00223464	35	0.449	0.907418	1
Corn TT	3.61203	0.0780856	0.0566457	45	0.0005	0.013	3		Corn TT	0.758482	0.0208764	-0.00632144	38	0.6189	0.687422	2		Carbohyd.	0.833957	0.0264631	-0.00303803	35	0.6122	0.907418	1
Age	3.89837	0.0837229	0.0624141	45	0.0005	0.0065	5		CTT	0.886011	0.0243022	-0.00280048	38	0.4846	0.659615	2		BSS	0.846876	0.0268628	-0.00262623	35	0.605	0.907418	1
Stool moisture	2.97415	0.0696115	0.0463517	42	0.0008	0.02	2		Distal_pH	2.58689	0.0678277	0.041934	38	0.016	0.2387	2		Coffee	0.662028	0.0211147	-0.00854845	35	0.8119	0.907418	1
Corn TT	3.34565	0.071292	0.050185	46	0.0008	0.0208	6		Faecal_pH	1.23129	0.0334597	0.00661139	38	0.2321	0.551353	2		Corn TT	0.687124	0.0218988	-0.0077406	35	0.7857	0.907418	1
Corn TT	3.62893	0.0855604	0.0621133	41	0.0009	0.0234	7		Fasting_CH4	0.913977	0.0250503	-0.00203164	38	0.4418	0.659615	2		C_peptide	0.428748	0.0137699	-0.0161159	35	0.9704	0.9704	1
CTT	3.30549	0.0965742	0.0674315	33	0.0011	0.0054	3		Fasting_H2	0.75111	0.0206777	-0.00652572	38	0.6172	0.687422	2		Fasting_CH4	1.76885	0.0546198	0.0259719	35	0.0419	0.265367	1
Corn TT	3.36984	0.0781677	0.0551219	42	0.0011	0.0286	4		Fat	0.775241	0.021328	-0.00585736	38	0.6042	0.687422	2		Fasting_gluc	0.86619	0.0274597	-0.00201117	35	0.5896	0.907418	1
ITT	3.40173	0.0991082	0.0700472	33	0.0012	0.0054	3		Fibre	2.2443	0.0593721	0.0332436	38	0.0341	0.2387	2		Fasting_H2	1.64437	0.0509583	0.0221995	35	0.0626	0.29735	1
WGTT	3.87012	0.0999061	0.0741892	37	0.0015	0.0015	3		Gender	0.893266	0.0244964	-0.00260091	38	0.4697	0.659615	2		Stool freq.	1.6103	0.0499516	0.0211623	35	0.08	0.304	1
Stool moisture	3.88358	0.0834315	0.0621159	45	0.002	0.0173333	5		ITT	0.877305	0.0240691	-0.00304009	38	0.49	0.659615	2		Distal_pH	2.12391	0.0551009	0.0314784	42	0.0124	0.0992	2
ITT	3.2801	0.0802095	0.0560045	40	0.0022	0.01395	9		Microbial load	1.19481	0.0325002	0.00562516	38	0.2427	0.551353	2		Stool moisture	0.600053	0.0191734	-0.0105486	35	0.8646	0.912633	1
CTT	3.15327	0.0981421	0.0670435	31	0.0023	0.02025	4		Protein	0.781756	0.0215034	-0.00567707	38	0.6023	0.687422	2		Faecal_pH	2.28529	0.0695339	0.041338	35	0.0103	0.09785	1
CTT	2.87328	0.0829911	0.0543345	34	0.0024	0.01125	6		Proximal_pH	1.15829	0.0315376	0.00463584	38	0.2671	0.551353	2		Redox	0.817244	0.0259456	-0.00357124	35	0.6282	0.907418	1
ITT	2.83274	0.0819153	0.0532251	34	0.0025	0.01125	6		Rectal_pH	0.905821	0.0248323	-0.00225574	38	0.4756	0.659615	2		Fat	0.67023	0.0213711	-0.0082843	35	0.7984	0.907418	1
CTT	3.27448	0.080083	0.0558747	40	0.0031	0.01395	9		Redox	0.931631	0.025522	-0.00154688	38	0.4343	0.659615	2		Fibre	0.708132	0.0225543	-0.00706528	35	0.7644	0.907418	1
WGTT	3.24501	0.0853677	0.0592354	37	0.0033	0.0033	9		SBT_pH	1.15145	0.0313573	0.00445057	38	0.2649	0.551353	2		Protein	0.86698	0.0274841	-0.00198605	35	0.5769	0.907418	1
WGTT	3.79125	0.0981907	0.0724247	37	0.0035	0.0035	5		Sigmoid_pH	1.35729	0.0367593	0.0100026	38	0.1808	0.551353	2		Proximal_pH	0.933976	0.0341266	-0.000368922	30	0.4974	0.5977	1
Fasting_CH4	2.76409	0.0650247	0.0416504	42	0.0039	0.0507	4		Stool freq.	0.537773	0.0148911	-0.0124731	38	0.8883	0.8992	2		Rectal_pH	0.861145	0.0315448	-0.00304289	30	0.5977	0.5977	1
WGTT	2.8411	0.0777226	0.0505968	36	0.0041	0.0041	6		Stool moisture	0.729421	0.0200924	-0.00712721	38	0.6706	0.711242	2		SBT	1.04071	0.0378867	0.00352551	30	0.4092	0.5977	1
Stool moisture	2.82722	0.067936	0.0440369	41	0.0044	0.0572	7		Age	0.689733	0.0189081	-0.0083444	38	0.7706	0.96325	3		SB_pH	0.894458	0.0327273	-0.00181813	30	0.5469	0.5977	1
Faecal_pH	2.72301	0.0705434	0.0447251	38	0.0045	0.0375	1		Alcohol	0.93343	0.02542	-0.00165171	38	0.4232	0.705333	3		ITT	1.4525	0.0521387	0.0182865	30	0.123	0.344	1
ITT	3.14888	0.0980187	0.0669159	31	0.0045	0.02025	4		BMI	1.35263	0.0364225	0.00965649	38	0.1628	0.5698	3		Sigmoid_pH	1.09845	0.0399093	0.00562033	30	0.3499	0.5977	1
CTT	3.50213	0.101821	0.0728475	33	0.0048	0.0261	5		C_peptide	0.505164	0.0139185	-0.0134727	38	0.9511	0.9732	3		Age	0.75469	0.0173855	-0.00352119	49	0.7202	0.800006	2
WGTT	3.00506	0.079344	0.0530395	37	0.0053	0.0053	2		Carbohyd.	1.00956	0.0274367	0.000421015	38	0.3759	0.700175	3		CTT	1.56341	0.0411068	0.0171344	42	0.0806	0.2216	2
ITT	3.50597	0.101921	0.0729511	33	0.0058	0.0261	5		Coffee	1.09184	0.029607	0.00265164	38	0.2962	0.647938	3		Fasting_CH4	2.05443	0.0460732	0.0257769	49	0.0144	0.0912	2
Age	2.37023	0.0562673	0.0326739	42	0.0061	0.049375	2		Corn TT	1.27527	0.0344108	0.00758883	38	0.2031	0.578577	3		Gender	1.58626	0.0359166	0.0154042	49	0.0748	0.28424	2
Fasting_CH4	2.76181	0.0607868	0.0389446	45	0.0061	0.03965	5		CTT	1.49549	0.040116	0.0134526	38	0.1346	0.554944	3		Alcohol	0.747527	0.0172231	-0.00368709	49	0.7338	0.800006	2
Fasting_CH4	2.34211	0.0509885	0.0294201	46	0.0078	0.1014	6		Distal_pH	1.21877	0.0329361	0.0060732	38	0.2149	0.578577	3		Carbohyd.	0.879916	0.0202173	-0.000629174	49	0.5713	0.800006	2
Fat	2.40988	0.0571551	0.0335839	42	0.0079	0.049375	2		Faecal_pH	0.812011	0.0221863	-0.00497519	38	0.6039	0.86016	3		BSS	1.25121	0.0285271	0.00785748	49	0.2235	0.692143	2
CTT	2.46239	0.0758537	0.0450489	32	0.0079	0.0432	8		Fasting_CH4	0.646353	0.0177399	-0.00954508	38	0.8087	0.9732	3		Coffee	0.842155	0.0193649	-0.00149965	49	0.6193	0.800006	2
Age	2.52605	0.0611393	0.0370659	41	0.0082	0.0710667	7		Fasting_gluc	0.763596	0.020891	-0.00630651	38	0.6668	0.86437	3		Corn TT	0.767763	0.0176818	-0.00321858	49	0.7011	0.800006	2
Fasting_CH4	2.37651	0.0527748	0.0307463	45	0.0083	0.1014	3		Fasting_H2	0.459686	0.0126812	-0.0147443	38	0.9732	0.9732	3		C_peptide	1.08794	0.0248888	0.00414176	49	0.3475	0.733611	2
Fasting_H2	2.26009	0.053594	0.0299339	42	0.0088	0.0925	8		Fat	2.02731	0.0536213	0.027333	38	0.0416	0.554944	3		Fasting_CH4	2.42652	0.0602122	0.0372906	43	0.005	0.0373667	4
CTT	2.69393	0.0756362	0.0476252	35	0.0094	0.0324	2		Gender	0.862193	0.0235253	-0.00359895	38	0.5369	0.817022	3		Fasting_gluc	0.542434	0.0125516	-0.00845792	49	0.9223	0.9223	2
ITT	2.41664	0.0745492	0.0437009	32	0.0096	0.0432	8		ITT	1.4699	0.0394563	0.0127746	38	0.1427	0.554944	3		Fasting_H2	1.14914	0.0262555	0.00553752	49	0.3002	0.712975	2
SBT_pH	2.27233	0.0569566	0.0321397	40	0.0107	0.0321	9		Microbial load	0.886502	0.0241727	-0.00293363	38	0.509	0.809773	3		Stool freq.	0.72295	0.0166654	-0.00425663	49	0.7579	0.800006	2
ITT	2.72603	0.0764687	0.0484829	35	0.0108	0.0324	2		Proximal_pH	0.592467	0.0162849	-0.0110405	38	0.8942	0.9732	3		Fasting_H2	2.33193	0.0579914	0.0350156	43	0.0081	0.038475	4
Carbohyd.	2.18602	0.0521208	0.0284239	42	0.0115	0.0575	2		Rectal_pH	1.15047	0.0311474	0.00423486	38	0.2647	0.617633	3		Fat	2.35501	0.0585342	0.0355716	43	0.0059	0.0373667	4
Faecal_pH	2.23058	0.0496939	0.0275938	45	0.0117	0.1014	3		Redox	1.59989	0.0427972	0.0162082	38	0.0936	0.554944	3		Faecal_pH	1.73092	0.0390757	0.0186305	49	0.047	0.22325	2
Fasting_CH4	2.13077	0.0506826	0.0269497	42	0.0117	0.0925	8		SBT	0.515893	0.0142099	-0.0131732	38	0.945	0.9732	3		Redox	1.20443	0.0274871	0.00679536	49	0.255	0.692143	2
Coffee	2.40534	0.0583874	0.0342435	41	0.0134	0.0871	7		SBT_pH	0.798744	0.0218317	-0.00533964	38	0.6144	0.86016	3		Fat	0.892396	0.0204987	-0.000341794	49	0.5603	0.800006	2
WGTT	2.58975	0.0689675	0.0423665	37	0.0135	0.0135	7		Stool freq.	0.574408	0.0157963	-0.0115427	38	0.8993	0.9732	3		Fibre	0.781986	0.018004	-0.00288953	49	0.6966	0.800006	2
Coffee	2.03849	0.0485939	0.0248088	42	0.0148	0.0925	8		Stool moisture	0.776478	0.021236	-0.00595193	38	0.6569	0.86437	3		Protein	0.977349	0.0224103	0.00161054	49	0.4667	0.800006	2
Faecal_pH	2.14976	0.0469961	0.0253369	46	0.0169	0.146467	6		Age	1.10006	0.031627	0.00314544	36	0.2824	0.657344	4		Proximal_pH	0.717037	0.0192449	-0.00527393	42	0.7548	0.9161	2
Fibre	2.18813	0.048794	0.0266729	45	0.0172	0.1118	3		Alcohol	0.414174	0.0121449	-0.0169096	36	0.9851	0.9973	4		Rectal_pH	0.543963	0.014662	-0.0099714	42	0.9161	0.9161	2
CTT	2.47654	0.081406	0.048599	30	0.0186	0.0558	1		BSS	1.15565	0.0331726	0.00473645	36	0.2646	0.657344	4		SB_pH	0.635918	0.0171018	-0.00747062	42	0.8375	0.9161	2
Load	2.22432	0.0495386	0.0274349	45	0.0202	0.10504	5		C_peptide	0.576561	0.0168272	-0.0120896	36	0.8488	0.9973	4		ITT	1.56183	0.0410667	0.0170933	42	0.0831	0.2216	2
Corn TT	1.91806	0.0460243	0.0221749	42	0.0291	0.100625	2		Coffee	0.592	0.0172701	-0.0116337	36	0.8521	0.9973	4		SBT	0.746568	0.020023	-0.00447639	42	0.7241	0.9161	2
Stool freq	2.0215	0.0483869	0.0245966	42	0.0292	0.100625	2		Corn TT	0.510797	0.0149363	-0.0140362	36	0.9296	0.9973	4		Sigmoid_pH	0.814181	0.0218003	-0.00265474	42	0.6492	0.9161	2
Fasting_H2	2.02534	0.0484745	0.0246863	42	0.0322	0.100625	2		Distal_pH	1.8566	0.0522516	0.0243766	36	0.0772	0.432833	4		Age	0.76422	0.0197493	-0.00415922	43	0.7113	0.794982	3
Stool moisture	1.82568	0.0401936	0.0183798	46	0.0322	0.2093	6		Faecal_pH	0.864006	0.0250086	-0.00366766	36	0.4735	0.8435	4		CTT	0.89124	0.0267973	-0.00100853	37	0.4982	0.716267	3
Fibre	2.0199	0.0451901	0.0229852	45	0.0333	0.129629	5		Fasting_CH4	0.687431	0.0199989	-0.00882468	36	0.708	0.953077	4		Distal_pH2	2.05755	0.0599181	0.0330586	37	0.015	0.12	3
Faecal_pH	1.97343	0.0441961	0.0219681	45	0.0349	0.129629	5		Fasting_H2	0.349497	0.0102677	-0.0188421	36	0.9973	0.9973	4		Gender	0.865022	0.0223005	-0.00154583	43	0.5999	0.729481	3
SBT_pH	2.08121	0.064903	0.0337331	32	0.0357	0.1833	7		Fat	1.61876	0.0458619	0.017799	36	0.1113	0.432833	4		Alcohol	0.682663	0.0176762	-0.0062829	43	0.7701	0.8127	3
Coffee	1.79463	0.0403708	0.0180538	45	0.0367	0.1638	3		Fibre	1.60769	0.0455625	0.0174908	36	0.1109	0.432833	4		Carbohyd.	1.12746	0.0288851	0.00519934	43	0.3205	0.553591	3
Age	1.79684	0.0404185	0.0181026	45	0.0378	0.1638	3		Gender	0.865346	0.0250464	-0.00362873	36	0.482	0.8435	4		BSS	1.14773	0.0293903	0.00571691	43	0.3088	0.553591	3
Age	1.76069	0.0424152	0.0184756	42	0.0406	0.1534	4		Protein	0.736351	0.0213919	-0.00739067	36	0.6388	0.89432	4		Coffee	1.23483	0.0315556	0.007935	43	0.2317	0.553591	3
Protein	1.75521	0.0422887	0.018346	42	0.0442	0.1534	4		Proximal_pH	0.540157	0.0157814	-0.0131662	36	0.9016	0.9973	4		Corn TT	0.919933	0.023685	-0.000127522	43	0.5081	0.729481	3
Age	1.72296	0.0380172	0.016154	46	0.0446	0.23192	6		Rectal_pH	1.97739	0.0554641	0.0276837	36	0.0676	0.432833	4		C_peptide	0.835359	0.021551	-0.00231357	43	0.6143	0.729481	3
Coffee	1.87454	0.0496503	0.0232517	38	0.0449	0.193125	1		SBT	0.453502	0.013283	-0.0157381	36	0.9674	0.9973	4		Fasting_CH4	1.86286	0.0469071	0.0236609	43	0.0303	0.1919	3
ITT	2.01252	0.0628955	0.0316587	32	0.0461	0.1833	7		SBT_pH	1.20337	0.0344956	0.00609845	36	0.2362	0.657344	4		Fasting_gluc	0.940575	0.0242046	0.00040469	43	0.4919	0.729481	3
Carbohyd.	1.80657	0.0406099	0.0182986	45	0.0465	0.146756	5		Sigmoid_pH	1.98531	0.0556741	0.0278998	36	0.0626	0.432833	4		Fasting_H2	2.05686	0.0515586	0.0284259	43	0.025	0.1919	3
Fibre	1.76196	0.0424444	0.0185055	42	0.0472	0.1534	4		Stool freq.	1.24483	0.035642	0.00727854	36	0.2138	0.657344	4		Stool freq.	0.664294	0.0172082	-0.00676235	43	0.8127	0.8127	3
SBT_pH	1.74663	0.0568488	0.0243264	31	0.0483	0.1449	4		Stool moisture	0.879695	0.0254512	-0.00321198	36	0.4595	0.8435	4		Microbial load	2.71509	0.0816172	0.0537874	35	0.0019	0.0361	1
SBT_pH	1.84306	0.0562921	0.0258499	33	0.0501	0.1503	5											Stool moisture	1.31967	0.0336558	0.0100865	43	0.1866	0.553591	3
Fasting_H2	1.89039	0.0500492	0.0236617	38	0.0506	0.193125	1											Faecal_pH	1.22184	0.031233	0.00760456	43	0.2441	0.553591	3
Diet	1.7489	0.077468	0.0335379	45	0.0563	0.182975	3											Redox	1.41451	0.0359939	0.0124816	43	0.1329	0.50502	3
Faecal_pH	1.72443	0.0415776	0.0176171	42	0.0568	0.164089	4											Fat	1.55167	0.0393571	0.0159267	43	0.0895	0.425125	3
Coffee	1.76815	0.0397803	0.0174497	45	0.057	0.1482	5											Fibre	0.885688	0.022822	-0.00101162	43	0.5524	0.729481	3
Coffee	1.63649	0.0361777	0.0142726	46	0.0611	0.238086	6											Protein	1.17458	0.0300586	0.00640151	43	0.2847	0.553591	3
CTT	1.88687	0.0592013	0.0278413	32	0.0611	0.1833	7											Proximal_pH	0.59275	0.0179719	-0.010086	37	0.8853	0.8853	3
Stool moisture	1.61358	0.0388576	0.014829	42	0.0612	0.3025	8											Rectal_pH	0.974538	0.029234	0.00149779	37	0.4642	0.716267	3
Stool moisture	1.74338	0.0463368	0.0198461	38	0.0631	0.193125	1											SB_pH	0.99779	0.0299122	0.00219536	37	0.4502	0.716267	3
Diet	1.81062	0.0799482	0.0361362	45	0.0672	0.158836	5											ITT	0.860981	0.0259093	-0.00192188	37	0.5372	0.716267	3
Age	1.55455	0.0374892	0.0134264	42	0.0726	0.3025	8											SBT	0.675315	0.0204278	-0.00755993	37	0.8025	0.8853	3
Gender	1.56449	0.0378595	0.013806	42	0.0758	0.1895	2											Sigmoid_pH	1.02014	0.0305631	0.00286489	37	0.428	0.716267	3
Fasting_H2	1.68421	0.0379631	0.0155901	45	0.0789	0.17095	5											Age	1.03187	0.0264547	0.00270968	43	0.3883	0.898355	4
Rectal_pH	1.62136	0.0413076	0.0160788	40	0.0789	0.177525	9											CTT	1.7936	0.0550232	0.0263876	35	0.0428	0.125333	4
Redox	1.64927	0.0439452	0.0173881	38	0.0805	0.193125	1											Distal_pH3	1.8564	0.0568473	0.0282669	35	0.0334	0.125333	4
BSS	1.53191	0.0339436	0.0119877	46	0.0816	0.2652	6											Gender	0.643504	0.0166518	-0.00733235	43	0.8585	0.940183	4
SBT_pH	1.5513	0.0491674	0.017473	32	0.0833	0.2499	8											Alcohol	0.964635	0.0247705	0.000984454	43	0.4731	0.898355	4
BSS	1.59348	0.0425215	0.0159249	38	0.0876	0.193125	1											Carbohyd.	0.722832	0.0186689	-0.00526597	43	0.755	0.940183	4
Fasting_H2	1.55903	0.0386337	0.0139833	41	0.0967	0.4277	7											BSS	1.16217	0.0297033	0.0060375	43	0.286	0.8797	4
Redox	1.55999	0.035261	0.0128253	45	0.0969	0.1938	5											Coffee	0.792447	0.0204328	-0.00345906	43	0.678	0.940183	4
Fasting_CH4	1.53007	0.0379432	0.0132751	41	0.0987	0.4277	7											Corn TT	0.681818	0.017627	-0.00633335	43	0.7914	0.940183	4
Load	1.45802	0.0353803	0.0112648	42	0.1089	0.275383	4											C_peptide	0.635367	0.0164444	-0.00754476	43	0.8475	0.940183	4
Rectal_pH	1.45404	0.0477804	0.0149453	31	0.1092	0.2457	4											Microbial load	3.9448	0.0851842	0.0657201	49	0.0002	0.0038	2
Load	1.48159	0.039654	0.0129777	38	0.1246	0.2225	1											Fasting_gluc	0.456137	0.0118567	-0.0122444	43	0.964	0.964	4
Coffee	1.39859	0.0339868	0.00983651	42	0.125	0.275383	4											Microbial load	3.58281	0.086735	0.0644603	43	0.0001	0.0019	3
BSS	1.39755	0.0339625	0.00981156	42	0.1271	0.275383	4											Stool freq.	0.588635	0.015252	-0.00876623	43	0.8907	0.940183	4
Diet	1.37735	0.0607404	0.0170539	46	0.1312	0.36738	6											Microbial load	5.94496	0.136463	0.115401	43	0.0001	0.0019	4
Fibre	1.39756	0.0339563	0.00980521	42	0.1375	0.264423	2											Microbial load	6.48154	0.146036	0.125703	44	0.0001	0.0019	5
Fasting_H2	1.38263	0.0336119	0.00945219	42	0.1382	0.2764	4											Faecal_pH	1.10848	0.0283671	0.00466874	43	0.3241	0.8797	4
Fasting_gluc	1.39721	0.0310508	0.00902926	46	0.1413	0.36738	6											Redox	0.919921	0.0236475	-0.000165929	43	0.5201	0.898355	4
Diet	1.3569	0.0328791	0.00870104	42	0.1471	0.476667	8											Microbial load	4.64702	0.104637	0.0842884	46	0.0001	0.0019	6
C_peptide	1.33888	0.0324565	0.00826795	42	0.1629	0.476667	8											Fibre	0.690226	0.0178407	-0.00611437	43	0.7833	0.940183	4
BMI	1.28253	0.0311331	0.00691141	42	0.1716	0.476667	8											Protein	1.00097	0.0256814	0.00191748	43	0.434	0.898355	4
BMI	1.28755	0.0286831	0.00660774	46	0.1838	0.403929	6											Proximal_pH	0.566753	0.0180221	-0.0117348	35	0.9029	0.9029	4
Rectal_pH	1.30745	0.038192	0.00904635	35	0.1843	0.414675	2											Rectal_pH	0.999726	0.0313853	0.00203333	35	0.4478	0.660267	4
Fasting_H2	1.29502	0.0294606	0.00688988	45	0.1871	0.442236	3											SB_pH	0.695318	0.0220259	-0.00760964	35	0.7805	0.892	4
Stool freq	1.28382	0.0291996	0.0066229	45	0.1876	0.314447	5											ITT	1.76672	0.0542406	0.0255812	35	0.047	0.125333	4
Load	1.29553	0.0288559	0.00678441	46	0.1916	0.403929	6											SBT	0.944572	0.029702	0.000298995	35	0.4952	0.660267	4
Fat	1.24858	0.0304517	0.006213	42	0.1998	0.371057	4											Sigmoid_pH	1.22238	0.0381255	0.00897782	35	0.2543	0.5086	4
C_peptide	1.23894	0.0276298	0.00553051	46	0.2175	0.403929	6											Age	0.949108	0.024139	0.000904172	44	0.4891	0.652587	5
Coffee	1.23631	0.030156	0.00590988	42	0.2209	0.357031	2											CTT	1.04591	0.0348137	0.0036787	33	0.3928	0.548133	5
Stool moisture	1.20987	0.0295354	0.00527379	42	0.2228	0.386187	4											Distal_pH4	1.37025	0.0451527	0.0143512	33	0.1666	0.548133	5
Gender	1.23083	0.0331643	0.00630776	38	0.2267	0.377833	1											Gender	1.0767	0.0273028	0.00414335	44	0.3517	0.588367	5
Diet	1.16057	0.0565007	0.00811609	42	0.2285	0.357031	2											Alcohol	1.15079	0.0291317	0.00601578	44	0.2959	0.56221	5
Stool freq	1.20613	0.0293328	0.00506612	42	0.2343	0.562667	8											Carbohyd.	0.592603	0.015198	-0.00824965	44	0.8837	0.987665	5
Sigmoid_pH	1.20511	0.0375366	0.00648935	33	0.2467	0.46854	5											BSS	1.24188	0.0313712	0.00830861	44	0.2379	0.56221	5
Diet	1.14415	0.0557561	0.00733335	42	0.2567	0.3926	4											Coffee	1.79358	0.044737	0.0219927	44	0.0353	0.167675	5
Stool moisture	1.16712	0.0266278	0.0039912	45	0.2594	0.547114	3											Corn TT	1.7713	0.0442038	0.0214468	44	0.046	0.1748	5
SBT	1.16661	0.0363809	0.00529636	33	0.2603	0.46854	5											C_peptide	0.363564	0.00937444	-0.0142119	44	0.9892	0.9892	5
SBT_pH	1.19167	0.0371026	0.00604135	33	0.2608	0.5868	3											Fasting_CH4	1.16507	0.0294833	0.00637581	44	0.2948	0.56221	5
BSS	1.15764	0.0289738	0.00407566	41	0.2624	0.779133	7											Fasting_gluc	1.20671	0.0305076	0.0074244	44	0.2559	0.56221	5
SBT	1.16465	0.0373882	0.00530116	32	0.2647	0.595575	7											Fasting_H2	2.02616	0.0502712	0.0276586	44	0.0189	0.136167	5
Sigmoid_pH	1.161	0.0340597	0.00478874	35	0.2736	0.49248	2											Stool freq.	0.410888	0.0105828	-0.0129747	44	0.9804	0.9892	5
Fasting_H2	1.14766	0.0256459	0.00350147	46	0.2825	0.464263	6											Microbial load	2.60078	0.0696111	0.0451272	40	0.0016	0.0304	7
Stool freq	1.1442	0.0261184	0.00346997	45	0.2835	0.547114	3											Stool moisture	1.97725	0.0491123	0.0264721	44	0.0215	0.136167	5
Sigmoid_pH	1.14359	0.0379659	0.00479229	31	0.2845	0.42675	4											Faecal_pH	0.927929	0.0236119	0.0003646	44	0.5152	0.652587	5
Fat	1.14524	0.0255933	0.00344772	46	0.2857	0.464263	6											Redox	1.0574	0.0268256	0.00365481	44	0.3716	0.588367	5
Carbohyd.	1.12995	0.0258015	0.00314572	45	0.2946	0.547114	3											Fat	0.970364	0.0246673	0.00144514	44	0.4719	0.652587	5
Sigmoid_pH	1.11058	0.0356977	0.00355433	32	0.3081	0.693225	8											Fibre	0.690684	0.0176727	-0.00571603	44	0.7844	0.931475	5
Fasting_gluc	1.08954	0.0248902	0.00221318	45	0.3102	0.448067	5											Protein	1.53302	0.0384669	0.0155732	44	0.0956	0.302733	5
Distal_pH	1.1125	0.0338418	0.00364937	34	0.3159	0.7587	6											Proximal_pH	0.67095	0.0225975	-0.00893165	33	0.7913	0.7913	5
Fibre	1.0941	0.0266808	0.00234784	42	0.3162	0.562667	8											Rectal_pH	1.10033	0.0365632	0.0054846	33	0.3436	0.548133	5
Carbohyd.	1.08681	0.0265076	0.00217032	42	0.3244	0.562667	8											SB_pH	0.691429	0.0232722	-0.00823519	33	0.7598	0.7913	5
BSS	1.081	0.0263697	0.00202895	42	0.3376	0.562667	8											ITT	1.10932	0.0368518	0.00578247	33	0.3375	0.548133	5
Fibre	1.05762	0.0236812	0.0014921	46	0.3594	0.531768	6											SBT	1.23598	0.040898	0.00995923	33	0.2475	0.548133	5
Rectal_pH	1.04923	0.03284	0.00164125	33	0.3619	0.54285	5											Sigmoid_pH	1.03582	0.0344889	0.00334337	33	0.4111	0.548133	5
Fat	1.02633	0.0234797	0.000769953	45	0.364	0.498105	5											Age	1.27121	0.0307584	0.0087302	46	0.2107	0.444811	6
Alcohol	1.01851	0.0233156	0.000602015	45	0.3651	0.63284	3											CTT	0.902445	0.0262636	-0.000784679	38	0.5465	0.742133	6
Rectal_pH	1.04709	0.0319152	0.00166253	34	0.3716	0.7587	6											Distal_pH5	1.76299	0.0501386	0.0237536	38	0.0444	0.3552	6
Protein	1.03833	0.023259	0.00106037	46	0.3793	0.531768	6											Gender	0.614234	0.015081	-0.00730357	46	0.8701	0.918439	6
SBT	1.02497	0.0320784	0.000855145	33	0.3812	0.68616	3											Alcohol	0.765771	0.0187379	-0.0035635	46	0.7083	0.841106	6
C_peptide	1.00139	0.025161	0.000165155	41	0.3829	0.779133	7											Carbohyd.	0.659179	0.0161682	-0.00619164	46	0.8286	0.918439	6
Carbohyd.	1.0212	0.0276717	0.000662592	38	0.3871	0.604844	1											BSS	0.882005	0.0215262	-0.000711844	46	0.5634	0.764614	6
Stool freq	1.03252	0.0231321	0.000930535	46	0.3886	0.531768	6											Coffee	1.93084	0.0460479	0.0243672	46	0.0277	0.175433	6
Alcohol	0.944314	0.0237608	-0.00127101	41	0.4039	0.779133	7											Corn TT	1.49722	0.0360471	0.014139	46	0.102	0.34105	6
Distal_pH	1.01832	0.0328297	0.000590677	32	0.4064	0.73152	8											C_peptide	0.843331	0.0206001	-0.001659	46	0.6153	0.77938	6
Fasting_gluc	1.00186	0.0244865	9.86e-05	42	0.41	0.640625	8											Fasting_CH4	1.45429	0.0350464	0.0131157	46	0.1286	0.349057	6
Sigmoid_pH	0.999314	0.0345216	4.03e-05	30	0.416	0.698657	1											Fasting_gluc	1.02356	0.0249024	0.00274104	46	0.424	0.677667	6
SBT_pH	1.00238	0.0305936	0.00029965	34	0.4215	0.7587	6											Fasting_H2	1.55506	0.037392	0.0155146	46	0.0877	0.34105	6
Faecal_pH	0.961994	0.0241949	-0.000825713	41	0.4296	0.779133	7											Stool freq.	0.425502	0.0104915	-0.0119973	46	0.9804	0.9804	6
BSS	0.996333	0.0244447	5.58e-05	42	0.4339	0.560978	2											Microbial load	3.09959	0.0833641	0.0585902	39	0.0002	0.0038	8
Alcohol	0.941088	0.0215714	-0.00118276	45	0.4443	0.527235	5											Stool moisture	2.02776	0.0482575	0.026627	46	0.019	0.175433	6
Carbohyd.	0.977198	0.0219195	-0.000309591	46	0.4446	0.574352	6											Faecal_pH	1.30641	0.0315855	0.00957605	46	0.186	0.44175	6
Carbohyd.	0.967083	0.0237484	-0.000657898	42	0.4464	0.6448	4											Redox	0.965286	0.0235151	0.00132228	46	0.4657	0.680638	6
Diet	0.916855	0.0462678	-0.00392864	41	0.4495	0.779133	7											Fat	1.14068	0.0276798	0.00558166	46	0.3017	0.57323	6
Rectal_pH	0.963242	0.0302047	-0.00107904	33	0.4587	0.68805	3											Fibre	1.0017	0.0243824	0.00220922	46	0.428	0.677667	6
Gender	0.942216	0.0215967	-0.00115687	45	0.4643	0.527235	5											Protein	1.47968	0.0356384	0.0137211	46	0.1077	0.34105	6
BSS	0.936042	0.0214582	-0.00129859	45	0.4664	0.527235	5											Proximal_pH	1.15844	0.0334816	0.00663382	38	0.2944	0.742133	6
C_peptide	0.92718	0.025188	-0.00189013	38	0.4665	0.641447	1											Rectal_pH	0.496433	0.0146083	-0.0127637	38	0.9452	0.9452	6
Fat	0.932291	0.0213838	-0.00137468	45	0.4755	0.676	3											SB_pH	0.658589	0.0192942	-0.00794765	38	0.8198	0.936914	6
Fasting_gluc	0.934992	0.0229783	-0.0014472	42	0.4784	0.65325	4											ITT	0.895092	0.0260547	-0.000999298	38	0.5566	0.742133	6
Load	0.913838	0.0230115	-0.0020395	41	0.4925	0.800312	7											SBT	1.29571	0.0373109	0.0105696	38	0.2029	0.742133	6
BMI	0.937489	0.0230341	-0.00139007	42	0.496	0.560978	2											Sigmoid_pH	0.963353	0.0279899	0.000989654	38	0.4786	0.742133	6
Fasting_gluc	0.897048	0.0220622	-0.00238622	42	0.4995	0.560978	2											Age	0.651704	0.0183227	-0.00751087	40	0.8375	0.888778	7
Redox	0.929522	0.022847	-0.00158185	42	0.5025	0.65325	4											CTT	0.942439	0.0299322	0.000536252	35	0.5189	0.7497	7
Distal_pH	0.920058	0.0271829	-0.00229637	35	0.5029	0.646586	2											Distal_pH6	1.68235	0.0522922	0.0235738	35	0.0574	0.4592	7
Fasting_gluc	0.90606	0.0207946	-0.00197763	45	0.5037	0.676	3											Gender	0.764673	0.0214362	-0.00431545	40	0.7045	0.884331	7
Gender	0.932699	0.0209421	-0.00130925	46	0.5061	0.598118	6											Alcohol	1.20099	0.0332927	0.00785308	40	0.2688	0.636711	7
Redox	0.927854	0.0228027	-0.00162722	42	0.5062	0.560978	2											Carbohyd.	1.14359	0.0317483	0.00626795	40	0.3016	0.636711	7
Load	0.911033	0.0209064	-0.00186326	45	0.5144	0.676	3											BSS	0.645968	0.0181642	-0.00767362	40	0.842	0.888778	7
SBT	0.904252	0.0292598	-0.00309823	32	0.5179	0.77685	8											Coffee	0.966537	0.0269548	0.0013483	40	0.4742	0.819073	7
Protein	0.913572	0.0209634	-0.00180488	45	0.52	0.676	3											Corn TT	0.834137	0.0233417	-0.00235983	40	0.6263	0.884331	7
Rectal_pH	0.886925	0.0307583	-0.00385746	30	0.5285	0.698657	1											C_peptide	0.733688	0.0205841	-0.00519004	40	0.7422	0.884331	7
Proximal_pH	0.899389	0.0301026	-0.00334213	31	0.5301	0.681557	4											Fasting_CH4	1.43825	0.03963	0.0143572	40	0.1247	0.47386	7
SBT	0.842527	0.0292636	-0.00540557	30	0.5434	0.698657	1											Fasting_gluc	0.731125	0.0205135	-0.00526245	40	0.7447	0.884331	7
Distal_pH	0.854105	0.0276948	-0.00471535	32	0.5554	0.7531	7											Fasting_H2	1.8057	0.0492958	0.0242772	40	0.0382	0.3629	7
Proximal_pH	0.881678	0.0270086	-0.00339743	34	0.5682	0.8523	6											Stool freq.	1.586	0.0435381	0.0183681	40	0.0754	0.47386	7
C_peptide	0.833002	0.0205192	-0.00396782	42	0.5901	0.614688	2											Microbial load	2.72269	0.118902	0.0769453	23	0.0018	0.0342	9
BSS	0.863804	0.0198439	-0.00295044	45	0.591	0.679504	3											Stool moisture	1.46425	0.0403201	0.0150653	40	0.1119	0.47386	7
BMI	0.851164	0.0195591	-0.0032418	45	0.6011	0.679504	3											Faecal_pH	1.07657	0.0299388	0.00441089	40	0.3609	0.68571	7
BMI	0.83063	0.0209599	-0.00414369	41	0.6014	0.828455	7											Redox	1.38168	0.038126	0.0128136	40	0.1561	0.494317	7
BMI	0.841532	0.0207288	-0.00375298	42	0.6117	0.715678	4											Fat	0.489873	0.0138307	-0.0121211	40	0.9569	0.9569	7
Protein	0.845632	0.0207471	-0.00373426	42	0.6143	0.78825	8											Fibre	1.21196	0.0335875	0.00815561	40	0.2496	0.636711	7
Gender	0.827758	0.020889	-0.00421645	41	0.6154	0.828455	7											Protein	0.879234	0.0245751	-0.00109396	40	0.5718	0.884331	7
Proximal_pH	0.80738	0.0262194	-0.00623991	32	0.6169	0.7531	7											Proximal_pH	1.07768	0.0340918	0.0048219	35	0.3628	0.7497	7
Proximal_pH	0.827243	0.0260509	-0.00536677	33	0.6203	0.7626	3											Rectal_pH	0.92935	0.0295279	0.000119682	35	0.5199	0.7497	7
Load	0.852473	0.0209114	-0.00356582	42	0.6275	0.78825	8											SB_pH	0.72974	0.023323	-0.00627327	35	0.7497	0.7497	7
Alcohol	0.795601	0.0196195	-0.00489002	42	0.6331	0.715678	4											ITT	0.904929	0.0287727	-0.000658401	35	0.5544	0.7497	7
BMI	0.800367	0.0184048	-0.00442305	45	0.6393	0.6666	5											SBT	0.809253	0.0258035	-0.00371763	35	0.657	0.7497	7
Distal_pH	0.783902	0.0272828	-0.0074571	30	0.6458	0.726525	1											Sigmoid_pH	0.763341	0.0243726	-0.00519183	35	0.709	0.7497	7
C_peptide	0.777479	0.0178878	-0.00495204	45	0.6461	0.6666	5											Age	1.15806	0.032731	0.00658858	39	0.3005	0.452054	8
SBT	0.800747	0.0208322	-0.00493539	40	0.6508	0.9711	9											CTT	0.913365	0.0295677	-0.000758259	34	0.5072	0.6256	8
Fibre	0.786175	0.0198603	-0.00527147	41	0.6516	0.828455	7											Distal_pH7	1.80516	0.0568957	0.0274237	34	0.0416	0.3328	8
Protein	0.778399	0.0179086	-0.00493077	45	0.6666	0.6666	5											Gender	1.04374	0.0295887	0.00336138	39	0.389	0.527929	8
Faecal_pH	0.795388	0.0195384	-0.00497314	42	0.6711	0.798929	8											Alcohol	1.21479	0.0342834	0.00818292	39	0.2539	0.452054	8
Fat	0.765301	0.0208819	-0.00631582	38	0.678	0.770455	1											Carbohyd.	0.974064	0.027664	0.00138468	39	0.4654	0.589507	8
C_peptide	0.783678	0.0193311	-0.0051856	42	0.6805	0.731744	4											BSS	1.62771	0.0454458	0.0196471	39	0.0754	0.452054	8
Rectal_pH	0.760663	0.0247398	-0.00776883	32	0.6833	0.7531	7											Coffee	1.23102	0.0347267	0.00863823	39	0.2428	0.452054	8
Redox	0.765128	0.0193388	-0.00580631	41	0.6892	0.828455	7											Corn TT	0.494807	0.0142325	-0.0124099	39	0.9438	0.9438	8
Sigmoid_pH	0.772983	0.0243838	-0.00708767	33	0.6925	0.7626	3											C_peptide	1.14317	0.0323227	0.00616924	39	0.3093	0.452054	8
Protein	0.752286	0.0190204	-0.00613292	41	0.701	0.828455	7											Fasting_CH4	1.48432	0.0415967	0.015694	39	0.1198	0.452054	8
C_peptide	0.752379	0.0173282	-0.00552464	45	0.7013	0.71	3											Fasting_gluc	1.22887	0.034668	0.00857792	39	0.2376	0.452054	8
Gender	0.777759	0.0191879	-0.00533241	42	0.7036	0.731744	4											Fasting_H2	1.50065	0.0420365	0.0161456	39	0.1112	0.452054	8
Sigmoid_pH	0.731474	0.0238131	-0.00872649	32	0.7048	0.7531	7											Stool freq.	1.14837	0.0324653	0.00631572	39	0.2986	0.452054	8
Redox	0.770957	0.0177485	-0.00509453	45	0.71	0.71	3											Stool moisture	2.47956	0.0551295	0.0350258	49	0.0041	0.03895	2
SBT	0.711721	0.0239718	-0.00968434	31	0.7423	0.7448	4											Stool moisture	2.1249	0.0530965	0.0300013	43	0.0119	0.04522	4
Distal_pH	0.73642	0.0247831	-0.00884504	31	0.7448	0.7448	4											Faecal_pH	1.37598	0.0386694	0.0126875	39	0.1606	0.452054	8
Distal_pH	0.707118	0.0223524	-0.00918459	33	0.7626	0.7626	3											Redox	0.826394	0.0235617	-0.00282848	39	0.631	0.705235	8
Sigmoid_pH	0.683627	0.017839	-0.00800731	40	0.787	0.9711	9											Fat	0.925502	0.0263185	2.77331e-06	39	0.5176	0.61465	8
Carbohyd.	0.68982	0.0174685	-0.00772462	41	0.7894	0.870025	7											Fibre	0.570518	0.0163771	-0.0102073	39	0.894	0.943667	8
Fasting_gluc	0.664398	0.0168355	-0.00837384	41	0.8031	0.870025	7											Protein	1.35622	0.0381337	0.0121373	39	0.1689	0.452054	8
Fat	0.695918	0.0171367	-0.00743485	42	0.8168	0.8998	8											Proximal_pH	1.10046	0.035423	0.00527995	34	0.334	0.6256	8
Distal_pH	0.653482	0.0207092	-0.0108808	33	0.8237	0.8662	5											Rectal_pH	0.919717	0.0297676	-0.000552113	34	0.5277	0.6256	8
Stool freq	0.656978	0.0162563	-0.0083373	42	0.8569	0.8569	4											SB_pH	0.86028	0.0278943	-0.00248403	34	0.5816	0.6256	8
Proximal_pH	0.61714	0.01958	-0.0120465	33	0.8662	0.8662	5											ITT	0.909434	0.029444	-0.000885849	34	0.5111	0.6256	8
Rectal_pH	0.643769	0.0210082	-0.0116249	32	0.8692	0.8728	8											SBT	0.8308	0.0269626	-0.00344484	34	0.6256	0.6256	8
Proximal_pH	0.644791	0.0210408	-0.0115912	32	0.8728	0.8728	8											Sigmoid_pH	1.31621	0.0420936	0.012159	34	0.199	0.6256	8
Gender	0.673629	0.016597	-0.00798812	42	0.8728	0.8998	8											Age	1.00488	0.0473097	0.00194349	23	0.424	0.895111	9
Stool freq	0.619786	0.0157228	-0.00951511	41	0.8826	0.9052	7											CTT	0.727931	0.0365316	-0.0116418	22	0.7144	0.8761	9
Redox	0.649001	0.0159999	-0.00860013	42	0.8827	0.8998	8											Distal_pH8	1.33843	0.0652482	0.0185106	22	0.1942	0.8761	9
Alcohol	0.614169	0.0138885	-0.00852312	46	0.8923	0.8966	6											Gender	1.02988	0.0484319	0.00311917	23	0.4012	0.895111	9
Distal_pH	0.583306	0.0152608	-0.0106534	40	0.8949	0.9711	9											Alcohol	0.686649	0.0328019	-0.0132551	23	0.7684	0.9948	9
Redox	0.612236	0.0138454	-0.00856721	46	0.8966	0.8966	6											Carbohyd.	0.308666	0.0150068	-0.0318976	23	0.9948	0.9948	9
Fat	0.585445	0.0148645	-0.0103954	41	0.9052	0.9052	7											BSS	0.731502	0.0348725	-0.011086	23	0.7221	0.9948	9
Stool freq	0.560597	0.015382	-0.0119685	38	0.9094	0.9094	1											Coffee	0.569431	0.0273501	-0.0189665	23	0.8828	0.9948	9
SBT	0.548465	0.0169732	-0.0137464	34	0.9304	0.9864	6											Corn TT	1.16884	0.054622	0.00960397	23	0.2868	0.895111	9
Proximal_pH	0.497323	0.0148787	-0.0149734	35	0.9669	0.9669	2											C_peptide	0.539656	0.0259558	-0.0204272	23	0.894	0.9948	9
Proximal_pH	0.4845	0.0127083	-0.0132731	40	0.9711	0.9711	9											Fasting_CH4	0.459915	0.0222027	-0.0243591	23	0.9528	0.9948	9
Sigmoid_pH	0.457396	0.0141946	-0.0166118	34	0.9864	0.9864	6											Fasting_gluc	0.55423	0.0266388	-0.0197118	23	0.885	0.9948	9
																		Fasting_H2	0.77021	0.0366525	-0.00922124	23	0.6719	0.9948	9
																		Stool freq.	1.02209	0.0480826	0.00275321	23	0.4226	0.895111	9
																		Stool moisture	2.47674	0.0676636	0.0424653	39	0.0034	0.0323	8
																		Stool moisture	1.79781	0.0816971	0.0379684	23	0.0511	0.323633	9
																		Faecal_pH	1.04297	0.0490182	0.00373331	23	0.4046	0.895111	9
																		Redox	1.62537	0.0744241	0.0303491	23	0.087	0.41325	9
																		Fat	0.652786	0.031233	-0.0148987	23	0.8003	0.9948	9
																		Fibre	0.535415	0.0257569	-0.0206356	23	0.9011	0.9948	9
																		Protein	1.87107	0.0847541	0.041171	23	0.0403	0.323633	9
																		Proximal_pH	0.947152	0.0470359	-0.000612289	22	0.4949	0.8761	9
																		Rectal_pH	1.14172	0.0561766	0.00898538	22	0.3299	0.8761	9
																		SB_pH	0.613022	0.0309363	-0.0175168	22	0.8236	0.8761	9
																		ITT	0.614163	0.0309922	-0.0174581	22	0.825	0.8761	9
																		SBT	0.58127	0.0293793	-0.0191518	22	0.8761	0.8761	9
																		Sigmoid_pH	1.00241	0.0496489	0.00213136	22	0.4497	0.8761	9
